# A FOXO-dependent replication checkpoint restricts proliferation of damaged cells

**DOI:** 10.1101/2020.01.09.900225

**Authors:** Marten Hornsveld, Femke M Feringa, Lenno Krenning, Jeroen van den Berg, Lydia MM Smits, Nguyen BT Nguyen, Maria J Rodriguez-Colman, Tobias B Dansen, Rene H Medema, Boudewijn MT Burgering

**Affiliations:** Oncode Institute, Department of Cell and Chemical Biology, Leiden University Medical Center, 2333CZ, Leiden, The Netherlands; Oncode Institute, Center for Molecular Medicine, University Medical Center Utrecht, Utrecht University, 3584CG, Utrecht, The Netherlands; Oncode Institute, Division of Cell Biology, Netherlands Cancer Institute, 1066CX, Amsterdam, The Netherlands; Department of Molecular and Cellular Neurobiology, Faculty of Science, Center for Neurogenomics and Cognitive Research, Amsterdam Neuroscience, Vrije Universiteit Amsterdam, 1081HV, Amsterdam, The Netherlands; Oncode Institute, Hubrecht Institute–KNAW (Royal Netherlands Academy of Arts and Sciences), 3584CT, Utrecht, The Netherlands

**Author notes:** These authors contributed equally to this work (Marten Hornsveld, Femke M Feringa). Correspondence can be send to Marten Hornsveld and Boudewijn MT Burgering, and.

## Abstract

DNA replication is challenged by numerous exogenous and endogenous factors that can interfere with the progression of replication forks. Stalling or slowing of the replication fork as a result of replication stress leads to formation of aberrant single-stranded DNA (ssDNA) stretches and potentially DNA double-stranded-breaks (DSBs). Accumulation of ssDNA activates the ATR-dependent DNA replication stress checkpoint response that slows progression from S/G2- to M-phase to protect genomic integrity (1). However, whether mild replication stress restricts proliferation remains controversial (2–6). Here we identify a novel cell cycle exit mechanism, that prevents S/G2 phase arrested cells from undergoing mitosis after exposure to mild replication stress through premature activation of the CDH1 bound Anaphase Promoting Complex / Cyclosome (APC/C^CDH1^). We find that replication stress causes a gradual decrease of the levels of the APC/C^CDH1^ inhibitor EMI1/FBXO5 through Forkhead Box O (FOXOs) mediated repression of its transcriptional regulator E2F1. By doing so, FOXOs limit the time during which the replication stress checkpoint is reversible, and thereby play an important role in maintaining genomic stability.
