## Supplemental Table 1 for "A FOXO-dependent replication checkpoint restricts proliferation of damaged cells"

### Sheet: Sheet1
Supplemental Table 1: Sequences of all oligos used in this study
Target gene	primer	sequence 5'-3'
CDKN1A	Forward	AGCAGGCTGAAGGGTCCCCA
	Reverse	GGCGTTTGGAGTGGTAGAAATCTGT
TP53	Forward	CTCAGATAGCGATGGTCTGG
	Reverse	CAAATACTCCACACGCAAAT
CCNE2	Forward	GGGGGATCAGTCCTTGCATT
	Reverse	TCCCCAGCTTAAATCAGGCA
CCNA2	Forward	GGACCAGGAGAATATCAACCCG
	Reverse	GTGCAACCCGTCTCGTC
EMI1	Forward	AGCACAACTCAGTGACATGGA
	Reverse	TGTTGTTTTCGGTAACTCTTTGT
GAPDH	Forward	CATTTCCTGGTATGACAACG
	Reverse	CTCTTCCTCTTGTGCTCTTG
HNRNPA1	Forward	GGAAGCTACAGGTTACAACA
	Reverse	AGTCACAAATACAGTCCTCG
FOXO1	Forward	ATGTGTTGCCCAACCAAAGC
	Reverse	GTGTAACCTGCTCACTAACCCT
FOXO3	Forward	GAATTCTGTCAGCAACATGG
	Reverse	GAGAGGGTTTGCATAGACTG
FOXO4	Forward	AGCGACTGACACTTGCCCAGAT
	Reverse	AGGGTTCAGCATCCACCAAGAG
E2F1	Forward	AGTCCCGGCCACTTTTAC
	Reverse	CGTTAAAGCCAATAGGAACCG
